# Regulatory mode and enhancer architecture determine limits of blood DNA methylation as a molecular proxy

**DOI:** 10.64898/2026.07.14.738581

**Authors:** Varun B. Dwaraka, Max Melnikas, Sayf Al-Deen Hassouneh, Ashley E. Rosko, Carolyn J. Presley, Andrea Aparicio, Ryan Smith, Jessica Lasky-Su, Christin E. Burd

## Abstract

Blood-based DNA methylation is widely used as a molecular surrogate for traits ranging from circulating protein and metabolite levels to biological aging, but whether the CpGs driving these models reflect genuine gene regulation or statistical convenience is unresolved. Training elastic-net models using the expression of 77 T cell genes across 333 matched T-cell enriched blood samples, we show that predictability is governed by regulatory mode: genes associated with differentiation and lineage-identity are strongly predictable, whereas dynamically regulated genes encoding cytokines and immune checkpoint ligands are not. The predictive CpGs are neither at the gene promoter nor at master-regulator binding sites; instead, the signal is carried by gene-specific sets of distal CpGs enriched within T-cell enhancer chromatin states distributed throughout the genome. Methylation-predicted gene expression validated against directly measured NanoString values in an independent 228-sample cancer cohort, remaining highly concordant for lineage genes but only weakly concordant for stimulus-responsive checkpoint ligands, confirming the lineage-versus-stimulus divide independently of the training cohort. On-gene retraining and chromatin-state annotation provide complementary tests of the genomic context of predictive CpGs.
