## Supplementary Data S1 - S11 for "Regulatory mode and enhancer architecture determine limits of blood DNA methylation as a molecular proxy": Supplementary Data 1.csv

gene	preamp	cv_r2	test_r2	mean_log2_expr
CDKN2A (ARF)	Pre-amplified (call set)	0.2088	0.1878	9.90929593340683
IL-17A	Pre-amplified (call set)	0.3009	0.0705	6.55717260419661
FOXO1	Pre-amplified (call set)	0.3275	0.1672	7.19643095831024
CDKN2A (p16)	Pre-amplified (call set)	0.3528	0.0825	3.36286496265004
CDKN1B	Pre-amplified (call set)	0.4048	0.0667	5.93073157713558
IL6	Pre-amplified (call set)	0.4134	0.1259	10.1317807229044
PDCD1LG2	Standard	0.1426	0.0098	2.00496453589277
CD274	Standard	0.2056	0.1514	10.9158881082128
CD244	Standard	0.2464	0.1496	7.94254362257158
PGK1	Standard	0.2986	0.258	9.09656102694537
UBC	Standard	0.3386	0.0327	12.2915902926557
PVR	Standard	0.3566	0.0194	2.87685635363104
KIR_Inhibiting_Subgroup_2	Standard	0.3568	0.1227	2.9485142014527
IL-21	Standard	0.3602	1e-04	3.19390924135841
CD80	Standard	0.3675	8e-04	2.77790513890027
SPN	Standard	0.3698	0.3304	8.12007190735576
CEACAM1	Standard	0.378	0.0055	2.45877454110721
TGFB1	Standard	0.383	0.1801	10.0550969279459
KIR Activating Subgroup 1	Standard	0.39	0.0175	2.97097006107058
CD200R1	Standard	0.3918	0.0523	5.1584104588989
KIR_Activating_Subgroup_2	Standard	0.392	9e-04	2.80897953437389
IL-10	Standard	0.4104	0.034	2.22678866254982
HPRT1	Standard	0.4132	0.0104	6.52488171123838
C10orf54	Standard	0.4198	0.2331	7.10389133514474
BTLA	Standard	0.4225	0.227	6.30188417314284
ITCH	Standard	0.4253	0.0914	6.93574957797595
TNFRSF18	Standard	0.429	0.095	4.27185423652001
GUSB	Standard	0.4305	0.0126	6.23114886914794
TNFRSF14	Standard	0.4366	0.0703	6.48970101533211
CD276	Standard	0.438	0.2054	4.22491569079773
IL-2	Standard	0.4381	0.001	3.01772671767472
TNF	Standard	0.445	0.0445	5.64921427545774
YWHAZ	Standard	0.4456	0.0927	9.89067821303413
ZBTB7B	Standard	0.4477	0.0146	6.57132563672071
NECTIN2	Standard	0.448	0.2874	2.97957460515782
PVRIG	Standard	0.4493	0.1291	7.42767983497684
KIR_Inhibiting_Subgroup_1	Standard	0.4539	0.1003	2.77737981275066
CD86	Standard	0.4591	0.395	2.72442359731057
PDCD1	Standard	0.4651	0.0287	3.8069868947503
RORC	Standard	0.4713	0.0556	3.09516898680991
ADORA2A	Standard	0.4746	0.1102	6.55372483857475
IL-4	Standard	0.4758	0.2969	3.02285691439836
HAVCR2	Standard	0.4943	0.0861	3.56553617897196
B3GAT1	Standard	0.5073	0.1824	2.03291894729484
RORA	Standard	0.5117	0.3353	7.4375328165422
GATA3	Standard	0.5207	0.4704	8.41556039496901
CCR4	Standard	0.5251	0.4312	5.81389577481487
IFNG	Standard	0.5301	0.1187	3.89738906817045
PTPRC_3	Standard	0.5345	0.3106	7.83904238779999
CTLA4	Standard	0.5346	0.1901	7.84293717774082
PRDM1	Standard	0.5419	0.2364	7.13526186913303
BCL6	Standard	0.5453	0.4383	4.30048791204408
LAG3	Standard	0.5582	0.3035	4.87281015740068
IL2RA	Standard	0.5616	0.2743	5.61359974936137
FOXP3	Standard	0.5663	0.1468	6.02797193907401
CCR6	Standard	0.5679	0.3449	5.40830868799695
CXCR3	Standard	0.5784	0.4868	7.04767850832823
AHR	Standard	0.5856	0.3076	6.23064062160822
CD160	Standard	0.5887	0.2009	5.61167210320911
CD4	Standard	0.6029	0.5404	8.49588975678446
TIGIT	Standard	0.6044	0.2216	6.40066411108353
PTPRC_2	Standard	0.6098	0.5804	7.3877579879265
EGR1	Standard	0.616	0.3275	4.15039404643284
CD96	Standard	0.6252	0.6006	8.53254821458183
PTPRC_1	Standard	0.6371	0.4641	9.4414488342904
EOMES	Standard	0.6406	0.395	4.6522009355915
CD3D	Standard	0.6678	0.6077	10.1716582951138
GZMB	Standard	0.6746	0.5353	7.86330143622673
TBX21	Standard	0.6762	0.4901	7.78754211034447
CD28	Standard	0.6826	0.5487	6.40617244326655
CD127	Standard	0.6888	0.5386	10.3231446060914
RUNX3	Standard	0.7042	0.5829	8.68489883767626
CD27	Standard	0.7082	0.5302	8.35844719523935
CD3E	Standard	0.7128	0.6689	9.9451924739113
KLRG1	Standard	0.714	0.4749	5.91661366488286
SPI1	Standard	0.8047	0.8447	7.15119074930727
CD8A	Standard	0.8248	0.7386	7.99146495914391
