## Supplementary Data S1 - S11 for "Regulatory mode and enhancer architecture determine limits of blood DNA methylation as a molecular proxy": Supplementary Data 2.csv

gene	cv_r2	n_ontarget_cpgs	ontarget_test_r2	full_test_r2	tier	delta
CD8A	0.8248	42	0.631237045622554	0.821809887158797	High	0.190572841536243
SPI1	0.8047	25	0.476647689624442	0.815231065851228	High	0.338583376226786
KLRG1	0.714	9	0.331953219534947	0.424497237982496	High	0.0925440184475491
CD3E	0.7128	11	0.441705391119787	0.639789563492339	High	0.198084172372551
CD27	0.7082	14	0.548410008218697	0.609182611075415	High	0.0607726028567181
RUNX3	0.7042	104	0.620618047824251	0.647147841611665	High	0.0265297937874144
CD127	0.6888	0	NA	0.515047225530748	Moderate	NA
CD28	0.6826	17	0.283705363016319	0.457219965550605	Moderate	0.173514602534286
TBX21	0.6762	21	0.484155252594714	0.497473493746957	Moderate	0.0133182411522433
GZMB	0.6746	8	0.228836612995768	0.236766654305126	Moderate	0.00793004130935815
CD3D	0.6678	11	0.46674799630786	0.503123240807403	Moderate	0.0363752444995432
EOMES	0.6406	22	0.359626073435299	0.411028435486845	Moderate	0.0514023620515461
PTPRC_1	0.6371	42	0.302572631377469	0.526865328084293	Moderate	0.224292696706825
CD96	0.6252	40	0.477319126195174	0.525974871161787	Moderate	0.0486557449666133
EGR1	0.616	19	0.0339927430761592	0.43820020727416	Moderate	0.404207464198001
PTPRC_2	0.6098	42	-0.14078537742533	0.40329683165658	Moderate	0.54408220908191
TIGIT	0.6044	17	0.238016199351076	0.232409184839904	Moderate	-0.00560701451117196
CD4	0.6029	22	0.316569925943957	0.455392527673843	Moderate	0.138822601729885
CD160	0.5887	21	0.302856027054136	0.202048322892341	Moderate	-0.100807704161795
AHR	0.5856	34	-0.103933491409923	0.0599336010068978	Moderate	0.163867092416821
CXCR3	0.5784	9	0.219261845592202	0.457743186885358	Moderate	0.238481341293156
CCR6	0.5679	34	0.43771476587796	0.387700482765017	Moderate	-0.0500142831129438
FOXP3	0.5663	22	-0.121281469381646	0.0320309707319569	Moderate	0.153312440113603
IL2RA	0.5616	39	0.182232198233995	0.363134737617113	Moderate	0.180902539383118
LAG3	0.5582	19	0.361818583223071	0.239683265471474	Moderate	-0.122135317751597
BCL6	0.5453	74	0.0692932956845569	0.486772450979101	Weak	0.417479155294544
PRDM1	0.5419	39	0.313600397731989	0.304377028010238	Weak	-0.0092233697217502
CTLA4	0.5346	12	0.272229873460331	0.215078579033924	Weak	-0.057151294426407
PTPRC_3	0.5345	42	0.112988078615263	0.139055814574403	Weak	0.0260677359591399
IFNG	0.5301	10	0.238276521764946	0.202036652266351	Weak	-0.0362398694985946
CCR4	0.5251	9	0.263249952623114	0.144909743092203	Weak	-0.118340209530911
GATA3	0.5207	68	0.218126936748551	0.339331507265429	Weak	0.121204570516878
RORA	0.5117	238	0.233939155254473	0.348257949177762	Weak	0.114318793923289
B3GAT1	0.5073	56	0.0953751641691806	0.0500126544172098	Weak	-0.0453625097519708
HAVCR2	0.4943	21	-0.1354174701052	-0.0533236102887304	Weak	0.0820938598164693
IL-4	0.4758	11	-0.0267009150675679	0.0955071202927522	Weak	0.12220803536032
ADORA2A	0.4746	34	-0.0630506357099305	-0.0310653890046919	Weak	0.0319852467052386
RORC	0.4713	28	0.150730352192134	0.0192986834122407	Weak	-0.131431668779893
PDCD1	0.4651	23	0.0369283390476751	0.022382563213159	Weak	-0.0145457758345161
CD86	0.4591	33	0.151257253442896	0.314521152750217	Weak	0.163263899307321
KIR_Inhibiting_Subgroup_1	0.4539	343	0.260629109944281	0.179886257516728	Weak	-0.0807428524275531
PVRIG	0.4493	10	-0.0896704933537085	0.0338068592162931	Weak	0.123477352570002
NECTIN2	0.448	0	NA	-0.118619031804755	Weak	NA
ZBTB7B	0.4477	30	-0.190235656035477	-0.438268509700052	Weak	-0.248032853664575
YWHAZ	0.4456	47	0.129475485037943	-0.273624964797918	Weak	-0.403100449835861
TNF	0.445	27	-0.0131703811330224	0.0788059091292395	Weak	0.0919762902622618
IL-2	0.4381	5	-0.0549457819910071	-0.207829623162032	Weak	-0.152883841171025
CD276	0.438	36	0.0119524558073828	-0.171206119461643	Weak	-0.183158575269025
TNFRSF14	0.4366	0	NA	-0.180042579728753	Weak	NA
GUSB	0.4305	29	-0.109138266233225	-0.356620899218098	Weak	-0.247482632984873
TNFRSF18	0.429	17	-0.0358919755936997	-0.0832896009621944	Weak	-0.0473976253684947
ITCH	0.4253	50	-0.0714869948033932	-0.490818899174717	Weak	-0.419331904371324
BTLA	0.4225	19	0.199723560143805	0.146596729868602	Weak	-0.0531268302752023
C10orf54	0.4198	34	0.176152661254171	0.238554418214379	Weak	0.0624017569602077
IL6	0.4134	14	-0.037642630983409	-0.003445826706854	Weak	0.034196804276555
HPRT1	0.4132	11	-0.390397140987215	-0.963953549247907	Weak	-0.573556408260692
IL-10	0.4104	13	0.0760247562049119	-0.234651514389381	Weak	-0.310676270594293
CDKN1B	0.4048	30	-0.152119513836113	-0.20643706593705	Weak	-0.0543175521009374
KIR_Activating_Subgroup_2	0.392	343	-0.0306698930601217	-0.32671714668387	Uncoupled	-0.296047253623749
CD200R1	0.3918	12	0.0424648524904547	0.15499350543271	Uncoupled	0.112528652942255
KIR Activating Subgroup 1	0.39	343	0.11247419126238	-0.274258626267132	Uncoupled	-0.386732817529512
TGFB1	0.383	31	0.0481776565185801	-0.013300834686554	Uncoupled	-0.061478491205134
CEACAM1	0.378	15	-0.0950457743697239	-0.178379478606789	Uncoupled	-0.0833337042370648
SPN	0.3698	21	0.0799557353088537	0.191518646770264	Uncoupled	0.11156291146141
CD80	0.3675	18	-0.0683126141553467	-0.216368626377596	Uncoupled	-0.14805601222225
IL-21	0.3602	15	0.00220431274539956	-0.255571143134766	Uncoupled	-0.257775455880165
KIR_Inhibiting_Subgroup_2	0.3568	343	0.103900604798717	-0.327883784067842	Uncoupled	-0.431784388866559
PVR	0.3566	23	-0.0187980789361966	-0.146846938091804	Uncoupled	-0.128048859155608
CDKN2A (p16)	0.3528	38	-0.219620949627347	0.110957043548922	Uncoupled	0.330577993176269
UBC	0.3386	22	-0.0592329916940302	0.0144916881583704	Uncoupled	0.0737246798524006
FOXO1	0.3275	59	0.0120694261811216	0.0871727740458701	Uncoupled	0.0751033478647485
IL-17A	0.3009	12	0.0190851065222739	-0.207934213371723	Uncoupled	-0.227019319893997
PGK1	0.2986	20	-0.0125652263140006	0.141010331211591	Uncoupled	0.153575557525592
CD244	0.2464	21	0.0439918253538721	0.0620548465258738	Uncoupled	0.0180630211720016
CDKN2A (ARF)	0.2088	38	-0.0151720314989112	0.0642293926084072	Uncoupled	0.0794014241073184
CD274	0.2056	15	0.00259252715570046	0.0227325518419949	Uncoupled	0.0201400246862944
PDCD1LG2	0.1426	18	-0.0170788382018785	-0.259352967656427	Uncoupled	-0.242274129454549
