## Supplementary Data S1 - S11 for "Regulatory mode and enhancer architecture determine limits of blood DNA methylation as a molecular proxy": Supplementary Data 3.csv

gene	target_symbol	cv_r2	tier	n_total_stable_cpgs	n_on_gene	n_other_gene	n_distal	pct_on_gene_by_count	pct_other_gene_by_count	pct_distal_by_count	weight_share_on_gene	weight_share_other_gene	weight_share_distal	max_abs_weight_on_gene	max_abs_weight_other_gene
CD8A	CD8A	0.825	High	1682	11	1147	524	0.65	68.19	31.15	0.0218	0.6987	0.2795	0.0235	0.0343
SPI1	SPI1	0.805	High	92	0	61	31	0	66.3	33.7	0	0.6671	0.3329	0	0.166
KLRG1	KLRG1	0.714	High	186	2	124	60	1.08	66.67	32.26	0.0706	0.5981	0.3314	0.297	0.157
CD3E	CD3E	0.713	High	2317	1	1650	666	0.04	71.21	28.74	5e-04	0.7118	0.2877	0.00113	0.0108
CD27	CD27	0.708	High	2361	2	1653	706	0.08	70.01	29.9	9e-04	0.713	0.286	0.00258	0.0135
RUNX3	RUNX3	0.704	High	2089	1	1461	627	0.05	69.94	30.01	7e-04	0.6877	0.3116	0.00265	0.026
CD127	CD127	0.689	Moderate	2430	0	1734	696	0	71.36	28.64	0	0.7166	0.2834	0	0.0143
CD28	CD28	0.683	Moderate	2367	1	1646	720	0.04	69.54	30.42	1e-04	0.7073	0.2927	0.000169	0.0112
TBX21	TBX21	0.676	Moderate	2278	0	1667	611	0	73.18	26.82	0	0.7164	0.2836	0	0.0422
GZMB	GZMB	0.675	Moderate	2400	0	1710	690	0	71.25	28.75	0	0.7139	0.2861	0	0.031
CD3D	CD3D	0.668	Moderate	1819	0	1278	541	0	70.26	29.74	0	0.6942	0.3058	0	0.00997
EOMES	EOMES	0.641	Moderate	2249	0	1497	752	0	66.56	33.44	0	0.6527	0.3473	0	0.032
PTPRC_1	PTPRC	0.637	Moderate	2503	1	1677	825	0.04	67	32.96	1e-04	0.6849	0.3151	0.000225	0.0173
CD96	CD96	0.625	Moderate	2402	0	1636	766	0	68.11	31.89	0	0.6967	0.3033	0	0.00975
EGR1	EGR1	0.616	Moderate	2591	0	1808	783	0	69.78	30.22	0	0.6791	0.3209	0	0.057
PTPRC_2	PTPRC	0.61	Moderate	2654	0	1713	941	0	64.54	35.46	0	0.6614	0.3386	0	0.0278
TIGIT	TIGIT	0.604	Moderate	2564	5	1684	875	0.2	65.68	34.13	0.0045	0.6673	0.3282	0.00784	0.0242
CD4	CD4	0.603	Moderate	2562	3	1859	700	0.12	72.56	27.32	0.0023	0.737	0.2607	0.0051	0.0165
CD160	CD160	0.589	Moderate	2529	1	1817	711	0.04	71.85	28.11	0.0018	0.7104	0.2878	0.0142	0.0314
AHR	AHR	0.586	Moderate	2721	0	1887	834	0	69.35	30.65	0	0.6826	0.3174	0	0.014
CXCR3	CXCR3	0.578	Moderate	2711	0	1857	854	0	68.5	31.5	0	0.6858	0.3142	0	0.0164
CCR6	CCR6	0.568	Moderate	122	1	83	38	0.82	68.03	31.15	0.0145	0.606	0.3795	0.0377	0.124
FOXP3	FOXP3	0.566	Moderate	2692	0	1842	850	0	68.42	31.58	0	0.6933	0.3067	0	0.0205
IL2RA	IL2RA	0.562	Moderate	2653	2	1865	786	0.08	70.3	29.63	0.001	0.7064	0.2925	0.00552	0.0248
LAG3	LAG3	0.558	Moderate	2554	0	1753	801	0	68.64	31.36	0	0.6855	0.3145	0	0.0282
BCL6	BCL6	0.545	Weak	2720	0	1929	791	0	70.92	29.08	0	0.7078	0.2922	0	0.033
PRDM1	PRDM1	0.542	Weak	2672	1	1810	861	0.04	67.74	32.22	7e-04	0.6812	0.3182	0.00378	0.0231
CTLA4	CTLA4	0.535	Weak	2797	0	1865	932	0	66.68	33.32	0	0.6814	0.3186	0	0.0416
PTPRC_3	PTPRC	0.534	Weak	2709	1	1826	882	0.04	67.4	32.56	7e-04	0.7101	0.2892	0.00254	0.0132
IFNG	IFNG	0.53	Weak	2671	0	1765	906	0	66.08	33.92	0	0.6618	0.3382	0	0.0528
CCR4	CCR4	0.525	Weak	2873	0	2010	863	0	69.96	30.04	0	0.6917	0.3083	0	0.0156
GATA3	GATA3	0.521	Weak	2192	4	1555	633	0.18	70.94	28.88	0.0014	0.711	0.2877	0.0025	0.02
RORA	RORA	0.512	Weak	2892	2	2028	862	0.07	70.12	29.81	2e-04	0.7147	0.2851	0.000518	0.0154
B3GAT1	B3GAT1	0.507	Weak	2877	0	2047	830	0	71.15	28.85	0	0.6836	0.3164	0	0.0401
HAVCR2	HAVCR2	0.494	Weak	2687	1	1869	817	0.04	69.56	30.41	3e-04	0.6919	0.3078	0.00298	0.0321
IL-4	IL-4	0.476	Weak	3008	0	2199	809	0	73.11	26.89	0	0.6875	0.3125	0	0.0866
ADORA2A	ADORA2A	0.475	Weak	2960	0	2080	880	0	70.27	29.73	0	0.705	0.295	0	0.016
RORC	RORC	0.471	Weak	2830	2	1928	900	0.07	68.13	31.8	0.0015	0.6761	0.3224	0.0137	0.042
PDCD1	PDCD1	0.465	Weak	2751	0	1908	843	0	69.36	30.64	0	0.675	0.325	0	0.0451
CD86	CD86	0.459	Weak	2880	0	1978	902	0	68.68	31.32	0	0.6938	0.3062	0	0.046
KIR_Inhibiting_Subgroup_1	KIR*	0.454	Weak	273	2	181	90	0.73	66.3	32.97	0.0115	0.6503	0.3382	0.0505	0.118
PVRIG	PVRIG	0.449	Weak	2183	4	1536	643	0.18	70.36	29.45	0.0028	0.6968	0.3004	0.00636	0.0329
NECTIN2	NECTIN2	0.448	Weak	2253	0	1547	706	0	68.66	31.34	0	0.6837	0.3163	0	0.075
ZBTB7B	ZBTB7B	0.448	Weak	3050	0	2105	945	0	69.02	30.98	0	0.7089	0.2911	0	0.0249
YWHAZ	YWHAZ	0.446	Weak	3121	0	2053	1068	0	65.78	34.22	0	0.6609	0.3391	0	0.00745
TNF	TNF	0.445	Weak	3075	0	2058	1017	0	66.93	33.07	0	0.6776	0.3224	0	0.037
IL-2	IL-2	0.438	Weak	3030	0	2031	999	0	67.03	32.97	0	0.6778	0.3222	0	0.0333
CD276	CD276	0.438	Weak	2829	0	1966	863	0	69.49	30.51	0	0.7046	0.2954	0	0.0805
TNFRSF14	TNFRSF14	0.437	Weak	2339	0	1552	787	0	66.35	33.65	0	0.6794	0.3206	0	0.0222
GUSB	GUSB	0.43	Weak	3017	0	2098	919	0	69.54	30.46	0	0.7141	0.2859	0	0.0121
TNFRSF18	TNFRSF18	0.429	Weak	2838	0	2197	641	0	77.41	22.59	0	0.7477	0.2523	0	0.023
ITCH	ITCH	0.425	Weak	2958	2	2097	859	0.07	70.89	29.04	0.0019	0.6995	0.2985	0.00424	0.0175
BTLA	BTLA	0.422	Weak	2985	2	2096	887	0.07	70.22	29.72	2e-04	0.6842	0.3156	0.000717	0.0162
C10orf54	C10ORF54	0.42	Weak	2495	1	1644	850	0.04	65.89	34.07	0	0.6599	0.34	5.22e-05	0.0117
IL6	IL6	0.413	Weak	2703	0	1905	798	0	70.48	29.52	0	0.7085	0.2915	0	0.135
HPRT1	HPRT1	0.413	Weak	3067	0	2167	900	0	70.66	29.34	0	0.7042	0.2958	0	0.00967
IL-10	IL-10	0.41	Weak	3056	0	2153	903	0	70.45	29.55	0	0.7088	0.2912	0	0.041
CDKN1B	CDKN1B	0.405	Weak	3108	0	2193	915	0	70.56	29.44	0	0.7097	0.2903	0	0.028
KIR_Activating_Subgroup_2	KIR*	0.392	Uncoupled	3172	2	2190	980	0.06	69.04	30.9	0.0023	0.6886	0.3091	0.0271	0.0494
CD200R1	CD200R1	0.392	Uncoupled	3120	0	2236	884	0	71.67	28.33	0	0.7064	0.2936	0	0.0195
KIR Activating Subgroup 1	KIR*	0.39	Uncoupled	2628	9	1730	889	0.34	65.83	33.83	0.0054	0.67	0.3246	0.0254	0.0472
TGFB1	TGFB1	0.383	Uncoupled	3056	0	2158	898	0	70.62	29.38	0	0.6871	0.3129	0	0.019
CEACAM1	CEACAM1	0.378	Uncoupled	2952	0	1993	959	0	67.51	32.49	0	0.6769	0.3231	0	0.0674
SPN	SPN	0.37	Uncoupled	3131	0	2228	903	0	71.16	28.84	0	0.7208	0.2792	0	0.0184
CD80	CD80	0.368	Uncoupled	2934	0	2054	880	0	70.01	29.99	0	0.6914	0.3086	0	0.0503
IL-21	IL-21	0.36	Uncoupled	2631	0	1822	809	0	69.25	30.75	0	0.7056	0.2944	0	0.0358
KIR_Inhibiting_Subgroup_2	KIR*	0.357	Uncoupled	2637	4	1738	895	0.15	65.91	33.94	0.0022	0.674	0.3238	0.0194	0.0603
PVR	PVR	0.357	Uncoupled	2516	0	1629	887	0	64.75	35.25	0	0.6716	0.3284	0	0.053
CDKN2A (p16)	CDKN2A	0.353	Uncoupled	3343	0	2467	876	0	73.8	26.2	0	0.7348	0.2652	0	0.0854
UBC	UBC	0.339	Uncoupled	3624	0	2571	1053	0	70.94	29.06	0	0.6982	0.3018	0	0.00972
FOXO1	FOXO1	0.328	Uncoupled	3438	0	2319	1119	0	67.45	32.55	0	0.706	0.294	0	0.0629
IL-17A	IL-17A	0.301	Uncoupled	3262	0	2312	950	0	70.88	29.12	0	0.7055	0.2945	0	0.109
PGK1	PGK1	0.299	Uncoupled	3353	0	2394	959	0	71.4	28.6	0	0.7197	0.2803	0	0.00596
CD244	CD244	0.246	Uncoupled	3156	0	2398	758	0	75.98	24.02	0	0.7589	0.2411	0	0.0782
CDKN2A (ARF)	CDKN2A	0.209	Uncoupled	1842	0	1285	557	0	69.76	30.24	0	0.677	0.323	0	0.0784
CD274	CD274	0.206	Uncoupled	1301	0	936	365	0	71.94	28.06	0	0.6916	0.3084	0	0.0576
PDCD1LG2	PDCD1LG2	0.143	Uncoupled	1334	0	919	415	0	68.89	31.11	0	0.6818	0.3182	0	0.0536
