## Supplementary Data S1 - S11 for "Regulatory mode and enhancer architecture determine limits of blood DNA methylation as a molecular proxy": Supplementary Data 4.csv

gene	symbol_clean	tier	cv_r2	highlighted	n_off_gene_driver_cpgs_tested	n_unique_neighboring_genes	n_index_gene_TRRUST_regulators	index_gene_TRRUST_regulators	trrust_testable	n_neighbors_sharing_TRRUST_TF	shared_TF_neighbor_genes	trrust_hypergeom_p	best_chipseq_TF	best_chipseq_TF_cell_context	chipseq_index_gene_promoter_bound	chipseq_n_neighbors_tested	chipseq_n_neighbors_bound	chipseq_frac_neighbors_bound	chipseq_background_bound_rate	chipseq_hypergeom_p
CD8A	CD8A	High	0.825	TRUE	20	18	2	ETS1;GATA3	TRUE	0		1	TBX21	Th1 (primary T cell)	TRUE	18	13	0.722	0.557	0.119
SPI1	SPI1	High	0.805	TRUE	16	13	10	CEBPA;CEBPE;FOS;GATA1;GATA2;HOXC13;JUN;POU2F2;RUNX1;SATB1	TRUE	1	FASLG	0.826	TBX21	Th1 (primary T cell)	FALSE	13	9	0.692	0.557	0.244
KLRG1	KLRG1	High	0.714	TRUE	20	18	0		FALSE	NA		NA	TBX21	Th1 (primary T cell)	FALSE	18	14	0.778	0.557	0.0466
CD3E	CD3E	High	0.713	TRUE	20	20	0		FALSE	NA		NA	RUNX3	NK-92 line (not primary T)	FALSE	20	1	0.05	0.013	0.234
CD27	CD27	High	0.708	TRUE	20	19	0		FALSE	NA		NA	TBX21	Th1 (primary T cell)	TRUE	19	13	0.684	0.557	0.189
RUNX3	RUNX3	High	0.704	TRUE	20	20	5	CBFB;DNMT1;EHMT2;EZH2;HDAC1	TRUE	0		1	FOXO1	primary B cell	FALSE	20	1	0.05	0.025	0.403
CD127	CD127	Moderate	0.689	FALSE	20	19	0		FALSE	NA		NA	FOXO1	primary B cell	FALSE	19	1	0.053	0.025	0.387
CD28	CD28	Moderate	0.683	FALSE	20	20	4	EGR1;NFKB1;RELA;SP1	TRUE	1	ITGA5	0.999	TBX21	Th1 (primary T cell)	TRUE	20	10	0.5	0.557	0.771
TBX21	TBX21	Moderate	0.676	TRUE	20	19	6	NFKB1;RELA;SP1;STAT1;STAT4;USF1	TRUE	0		1	RUNX3	NK-92 line (not primary T)	FALSE	19	1	0.053	0.013	0.223
GZMB	GZMB	Moderate	0.675	TRUE	20	20	1	CEBPZ	TRUE	0		1	TBX21	Th1 (primary T cell)	TRUE	20	15	0.75	0.557	0.0628
CD3D	CD3D	Moderate	0.668	FALSE	20	19	0		FALSE	NA		NA	TBX21	Th1 (primary T cell)	TRUE	19	12	0.632	0.557	0.34
EOMES	EOMES	Moderate	0.641	TRUE	20	20	1	POU5F1	TRUE	0		1	TBX21	Th1 (primary T cell)	TRUE	20	13	0.65	0.557	0.273
PTPRC_1	PTPRC	Moderate	0.637	FALSE	20	20	1	ESR2	TRUE	0		1	RUNX3	NK-92 line (not primary T)	FALSE	20	1	0.05	0.013	0.234
CD96	CD96	Moderate	0.625	FALSE	20	20	0		FALSE	NA		NA	TBX21	Th1 (primary T cell)	TRUE	20	15	0.75	0.557	0.0628
EGR1	EGR1	Moderate	0.616	FALSE	20	20	13	ATF5;BRCA1;ETS1;ETS2;FOXO1;HDAC1;MAML1;NFKB1;NKX2-3;RBMX;RELA;SP1;TP53	TRUE	1	SMAD3	1	FOXO1	primary B cell	FALSE	20	1	0.05	0.025	0.403
PTPRC_2	PTPRC	Moderate	0.61	FALSE	20	20	1	ESR2	TRUE	0		1	TBX21	Th1 (primary T cell)	TRUE	20	14	0.7	0.557	0.144
TIGIT	TIGIT	Moderate	0.604	FALSE	20	20	0		FALSE	NA		NA	TBX21	Th1 (primary T cell)	TRUE	20	9	0.45	0.557	0.883
CD4	CD4	Moderate	0.603	FALSE	20	20	6	CREB1;EIF2AK2;HES1;MAZ;MYB;TCF3	TRUE	1	CYP11A1	0.71	PRDM1	U-266 plasma-cell line	FALSE	20	1	0.05	0.008	0.141
CD160	CD160	Moderate	0.589	FALSE	20	20	0		FALSE	NA		NA	TBX21	Th1 (primary T cell)	TRUE	20	7	0.35	0.557	0.982
AHR	AHR	Moderate	0.586	FALSE	20	20	8	AIP;ARNT;ESR1;ESRRA;SMAD2;SMAD3;SMAD4;SP1	TRUE	0		1	RUNX3	NK-92 line (not primary T)	FALSE	20	2	0.1	0.013	0.0283
CXCR3	CXCR3	Moderate	0.578	FALSE	20	20	1	TBX21	TRUE	0		1	TBX21	Th1 (primary T cell)	TRUE	20	11	0.55	0.557	0.617
CCR6	CCR6	Moderate	0.568	FALSE	10	10	1	NR3C2	TRUE	0		1	FOXO1	primary B cell	FALSE	10	1	0.1	0.025	0.227
FOXP3	FOXP3	Moderate	0.566	FALSE	20	20	11	IRF1;MSC;NFATC2;NFKB1;PGR;RELA;SIRT1;SMAD3;SP3;STAT1;VDR	TRUE	0		1	FOXO1	primary B cell	FALSE	20	1	0.05	0.025	0.403
IL2RA	IL2RA	Moderate	0.562	FALSE	20	20	11	FOXP3;MSC;NFKB1;POU2F1;REL;RELA;RXRA;SATB1;STAT1;STAT3;STAT4	TRUE	0		1	TBX21	Th1 (primary T cell)	TRUE	20	14	0.7	0.557	0.144
LAG3	LAG3	Moderate	0.558	FALSE	20	19	0		FALSE	NA		NA	TBX21	Th1 (primary T cell)	TRUE	19	12	0.632	0.557	0.34
BCL6	BCL6	Weak	0.545	TRUE	20	20	15	ABL1;BCL6;CTCF;FOSL2;FOXO3;FOXO4;IRF4;JUND;MEF2B;SPI1;STAT3;STAT5;STAT5A;STAT5B;ZEB1	TRUE	1	NOX5	0.921	TBX21	Th1 (primary T cell)	TRUE	20	13	0.65	0.557	0.273
PRDM1	PRDM1	Weak	0.542	FALSE	20	20	3	CEBPB;PAX5;STAT3	TRUE	0		1	FOXO1	primary B cell	FALSE	20	1	0.05	0.025	0.403
CTLA4	CTLA4	Weak	0.535	FALSE	20	20	2	LEF1;MSC	TRUE	0		1	TBX21	Th1 (primary T cell)	TRUE	20	15	0.75	0.557	0.0628
PTPRC_3	PTPRC	Weak	0.534	FALSE	20	18	1	ESR2	TRUE	0		1	TBX21	Th1 (primary T cell)	TRUE	18	16	0.889	0.557	0.00299
IFNG	IFNG	Weak	0.53	FALSE	20	20	29	ATF2;ATF3;CREB1;EGR1;EOMES;EP300;GATA1;GATA3;IRF1;JUN;MSC;MYCN;NFATC1;NFATC2;NFIL3;NFKB1;PARP1;PROX1;RELA;RFX5;STAT1;STAT3;STAT4;STAT5A;STAT5B;TBX21;TFAP4;USF1;YY1	TRUE	4	DRD2;CCR7;HMGA1;PCSK2	0.962	TBX21	Th1 (primary T cell)	TRUE	20	14	0.7	0.557	0.144
CCR4	CCR4	Weak	0.525	FALSE	20	20	4	FOSL2;FOXP3;JUND;TBX21	TRUE	0		1	TBX21	Th1 (primary T cell)	TRUE	20	13	0.65	0.557	0.273
GATA3	GATA3	Weak	0.521	FALSE	20	20	9	GATA3;MEN1;MYB;NFKB1;RELA;SATB1;SP1;TBX21;TCF7L2	TRUE	3	IL1A;MACROD1;ENG	0.968	TBX21	Th1 (primary T cell)	TRUE	20	12	0.6	0.557	0.44
RORA	RORA	Weak	0.512	FALSE	20	20	3	HIF1A;SP1;SP3	TRUE	1	SLC19A1	0.992	TBX21	Th1 (primary T cell)	FALSE	20	13	0.65	0.557	0.273
B3GAT1	B3GAT1	Weak	0.507	FALSE	20	20	0		FALSE	NA		NA	FOXO1	primary B cell	FALSE	20	1	0.05	0.025	0.403
HAVCR2	HAVCR2	Weak	0.494	FALSE	20	20	0		FALSE	NA		NA	FOXO1	primary B cell	FALSE	20	1	0.05	0.025	0.403
IL-4	IL4	Weak	0.476	FALSE	20	19	15	CEBPB;CIITA;CREBBP;GATA3;IRF2;JUNB;MAF;NFKB1;POU2F1;RELA;SATB1;SPIC;STAT6;TBX21;YY1	TRUE	0		1	PRDM1	U-266 plasma-cell line	FALSE	19	1	0.053	0.008	0.134
ADORA2A	ADORA2A	Weak	0.475	FALSE	20	20	4	NFKB1;RELA;YY1;ZNF148	TRUE	0		1	TBX21	Th1 (primary T cell)	FALSE	20	9	0.45	0.557	0.883
RORC	RORC	Weak	0.471	FALSE	20	20	0		FALSE	NA		NA	TBX21	Th1 (primary T cell)	TRUE	20	13	0.65	0.557	0.273
PDCD1	PDCD1	Weak	0.465	FALSE	20	20	0		FALSE	NA		NA	TBX21	Th1 (primary T cell)	FALSE	20	10	0.5	0.557	0.771
CD86	CD86	Weak	0.459	FALSE	20	19	4	NFKB1;RELA;STAT1;TRERF1	TRUE	0		1	FOXO1	primary B cell	FALSE	19	3	0.158	0.025	0.0117
KIR_Inhibiting_Subgroup_1	KIR_SKIP	Weak	0.454	FALSE	20	20	0		FALSE	NA		NA	FOXO1	primary B cell	FALSE	20	2	0.1	0.025	0.0907
PVRIG	PVRIG	Weak	0.449	FALSE	20	19	0		FALSE	NA		NA	FOXO1	primary B cell	FALSE	19	3	0.158	0.025	0.0117
NECTIN2	NECTIN2	Weak	0.448	FALSE	20	19	0		FALSE	NA		NA	FOXO1	primary B cell	FALSE	19	1	0.053	0.025	0.387
ZBTB7B	ZBTB7B	Weak	0.448	FALSE	20	20	0		FALSE	NA		NA	RUNX3	NK-92 line (not primary T)	FALSE	20	1	0.05	0.013	0.234
YWHAZ	YWHAZ	Weak	0.446	FALSE	20	20	0		FALSE	NA		NA	RUNX3	NK-92 line (not primary T)	FALSE	20	1	0.05	0.013	0.234
TNF	TNF	Weak	0.445	FALSE	20	19	20	ATF2;CEBPB;CEBPD;E2F1;EGR1;ETV4;HDAC11;HDAC3;HMGB2;HSF1;IRF5;JUN;LRRFIP1;NFAT5;NFKB1;NR4A1;RELA;SIRT1;SP1;SPI1	TRUE	1	FAF1	1	PRDM1	U-266 plasma-cell line	FALSE	19	1	0.053	0.008	0.134
IL-2	IL2	Weak	0.438	FALSE	20	20	25	BACH2;CREB1;CREM;EGR1;ETS1;FOXK2;FOXP3;HDAC1;ILF2;ILF3;JUN;KAT5;KLF2;NFATC1;NFKB1;POU2F1;REL;RELA;RUNX1;SATB1;SP1;STAT3;TOB1;VDR;ZFP36	TRUE	4	SMAD6;RGN;PTP4A1;PROX1	0.989	FOXO1	primary B cell	FALSE	20	1	0.05	0.025	0.403
CD276	CD276	Weak	0.438	FALSE	20	20	0		FALSE	NA		NA	FOXO1	primary B cell	FALSE	20	2	0.1	0.025	0.0907
TNFRSF14	TNFRSF14	Weak	0.437	FALSE	20	20	0		FALSE	NA		NA	FOXO1	primary B cell	FALSE	20	1	0.05	0.025	0.403
GUSB	GUSB	Weak	0.43	FALSE	20	20	1	TFAP2A	TRUE	0		1	TBX21	Th1 (primary T cell)	TRUE	20	10	0.5	0.557	0.771
TNFRSF18	TNFRSF18	Weak	0.429	FALSE	20	17	0		FALSE	NA		NA	PRDM1	U-266 plasma-cell line	FALSE	17	1	0.059	0.008	0.121
ITCH	ITCH	Weak	0.425	FALSE	20	20	0		FALSE	NA		NA	TBX21	Th1 (primary T cell)	TRUE	20	14	0.7	0.557	0.144
BTLA	BTLA	Weak	0.422	FALSE	20	19	0		FALSE	NA		NA	TBX21	Th1 (primary T cell)	TRUE	19	15	0.789	0.557	0.0321
C10orf54	VSIR	Weak	0.42	FALSE	20	20	0		FALSE	NA		NA	RUNX3	NK-92 line (not primary T)	FALSE	20	2	0.1	0.013	0.0283
IL6	IL6	Weak	0.413	FALSE	20	20	30	AHR;ATF4;CEBPA;CEBPB;CREB1;DDIT3;EGR1;EGR2;EP300;FOXO1;GBX2;JUN;JUND;KLF4;MYC;NFKB1;OTX2;PPARA;RBPJ;REL;RELA;SP1;STAT1;STAT3;TBP;VDR;XBP1;ZFP36;ZMYND11;ZNF300	TRUE	1	AHRR	1	TBX21	Th1 (primary T cell)	TRUE	20	14	0.7	0.557	0.144
HPRT1	HPRT1	Weak	0.413	FALSE	20	20	0		FALSE	NA		NA	RUNX3	NK-92 line (not primary T)	FALSE	20	1	0.05	0.013	0.234
IL-10	IL10	Weak	0.41	FALSE	20	20	23	ATF1;CEBPA;CEBPB;CREB1;FLI1;FOXP3;GATA3;HDAC11;HDAC4;IRF1;IRF8;MSC;NFKB1;NR1I2;PARP1;PGR;REL;RELA;SP1;STAT1;STAT3;TBX21;VDR	TRUE	2	TP63;PAX6	0.999	PRDM1	U-266 plasma-cell line	FALSE	20	1	0.05	0.008	0.141
CDKN1B	CDKN1B	Weak	0.405	FALSE	20	20	25	BRCA1;COPS5;CUX1;ESR1;FHL2;FOXO1;HOXB7;ING4;IRF9;KAT2B;KLF4;MEN1;MYCN;NFYA;NFYB;NFYC;NR4A1;PROX1;SP1;STAT3;TP53;UTF1;VDR;VHL;ZNF300	TRUE	0		1	FOXO1	primary B cell	FALSE	20	1	0.05	0.025	0.403
KIR_Activating_Subgroup_2	KIR_SKIP	Uncoupled	0.392	FALSE	20	19	0		FALSE	NA		NA	TBX21	Th1 (primary T cell)	FALSE	19	7	0.368	0.557	0.97
CD200R1	CD200R1	Uncoupled	0.392	FALSE	20	19	0		FALSE	NA		NA	TBX21	Th1 (primary T cell)	TRUE	19	8	0.421	0.557	0.923
KIR Activating Subgroup 1	KIR_SKIP	Uncoupled	0.39	FALSE	20	18	0		FALSE	NA		NA	FOXO1	primary B cell	FALSE	18	1	0.056	0.025	0.371
TGFB1	TGFB1	Uncoupled	0.383	FALSE	20	20	12	ASH1L;FOSB;FOSL2;JUND;NFKB1;SMAD3;SMAD4;SMAD7;SP1;STAT3;USF1;USF2	TRUE	3	EPCAM;PLAUR;HDAC4	0.98	TBX21	Th1 (primary T cell)	TRUE	20	10	0.5	0.557	0.771
CEACAM1	CEACAM1	Uncoupled	0.378	FALSE	20	19	8	HNF4A;IRF1;NFKB1;RELA;SOX9;SP2;USF1;USF2	TRUE	0		1	TBX21	Th1 (primary T cell)	TRUE	19	8	0.421	0.557	0.923
SPN	SPN	Uncoupled	0.37	FALSE	20	20	1	SP1	TRUE	0		1	TBX21	Th1 (primary T cell)	TRUE	20	16	0.8	0.557	0.0219
CD80	CD80	Uncoupled	0.368	FALSE	20	20	5	BCL6;IRF7;NFKB1;RELA;TRERF1	TRUE	2	BAD;PROX1	0.781	TBX21	Th1 (primary T cell)	TRUE	20	15	0.75	0.557	0.0628
IL-21	IL21	Uncoupled	0.36	FALSE	20	20	2	NFKB1;STAT3	TRUE	0		1	TBX21	Th1 (primary T cell)	TRUE	20	12	0.6	0.557	0.44
KIR_Inhibiting_Subgroup_2	KIR_SKIP	Uncoupled	0.357	FALSE	20	19	0		FALSE	NA		NA	FOXO1	primary B cell	FALSE	19	1	0.053	0.025	0.387
PVR	PVR	Uncoupled	0.357	FALSE	20	20	2	ATM;TFAP2A	TRUE	0		1	TBX21	Th1 (primary T cell)	FALSE	20	10	0.5	0.557	0.771
CDKN2A (p16)	CDKN2A	Uncoupled	0.353	FALSE	20	20	26	DDB1;DNMT1;DNMT3A;E2F1;EAPP;ETS1;ETS2;EZH2;FOXM1;HDAC1;HDAC3;HDAC4;HDAC9;JUNB;MTA1;RB1CC1;SMARCA1;SMARCA4;SMARCB1;SP1;SP3;TBX2;TBX3;TBX5;ZBTB7A;ZNF148	TRUE	0		1	TBX21	Th1 (primary T cell)	TRUE	20	12	0.6	0.557	0.44
UBC	UBC	Uncoupled	0.339	FALSE	20	20	2	SP1;SP3	TRUE	2	CLDN3;CIC	0.925	RUNX3	NK-92 line (not primary T)	FALSE	20	1	0.05	0.013	0.234
FOXO1	FOXO1	Uncoupled	0.328	FALSE	20	19	4	FOXC1;KLF5;PARP1;TSC22D3	TRUE	0		1	FOXO1	primary B cell	FALSE	19	1	0.053	0.025	0.387
IL-17A	IL17A	Uncoupled	0.301	FALSE	20	19	4	HDAC11;NFKB1;RELA;RORC	TRUE	0		1	TBX21	Th1 (primary T cell)	FALSE	19	9	0.474	0.557	0.833
PGK1	PGK1	Uncoupled	0.299	FALSE	20	19	2	HIF1A;MYC	TRUE	0		1	FOXO1	primary B cell	FALSE	19	2	0.105	0.025	0.083
CD244	CD244	Uncoupled	0.246	FALSE	20	20	0		FALSE	NA		NA	FOXO1	primary B cell	FALSE	20	1	0.05	0.025	0.403
CDKN2A (ARF)	CDKN2A	Uncoupled	0.209	FALSE	20	20	26	DDB1;DNMT1;DNMT3A;E2F1;EAPP;ETS1;ETS2;EZH2;FOXM1;HDAC1;HDAC3;HDAC4;HDAC9;JUNB;MTA1;RB1CC1;SMARCA1;SMARCA4;SMARCB1;SP1;SP3;TBX2;TBX3;TBX5;ZBTB7A;ZNF148	TRUE	1	HGF	0.999	TBX21	Th1 (primary T cell)	TRUE	20	10	0.5	0.557	0.771
CD274	CD274	Uncoupled	0.206	FALSE	20	20	0		FALSE	NA		NA	RUNX3	NK-92 line (not primary T)	FALSE	20	1	0.05	0.013	0.234
PDCD1LG2	PDCD1LG2	Uncoupled	0.143	FALSE	20	19	0		FALSE	NA		NA	TBX21	Th1 (primary T cell)	TRUE	19	12	0.632	0.557	0.34
