## Supplementary Data S1 - S11 for "Regulatory mode and enhancer architecture determine limits of blood DNA methylation as a molecular proxy": Supplementary Data 7.csv

gene	group	n	raw_delta	raw_p	age_delta	age_p	full_delta	full_p	survives_age	survives_full
CDKN2A (p16)	Plasma	131	0.769046778473853	0.00055302431473991	0.380373936681359	0.106955208530191	0.119187406846516	0.56011547184628	FALSE	FALSE
CDKN2A (p16)	Lymphoma	131	0.291258653565753	0.225646783917466	-0.0584476031147445	0.81465251173368	-0.225153888633346	0.300108449896279	FALSE	FALSE
CDKN2A (p16)	CLL	131	1.03222541861788	0.0044063418635857	0.616981358865406	0.0887167581221469	0.0890688938734707	0.797680709433349	FALSE	FALSE
CDKN2A (p16)	AcuteLeuk	131	-0.0119629406361382	0.954184610791164	-0.36105090590537	0.105541926679372	-0.0669032765906218	0.746386725206726	FALSE	FALSE
CDKN2A (p16)	Lung	131	0.535309245074394	0.00309767005257431	0.1472506068746	0.46629368715735	-0.018190178720812	0.918135605292098	FALSE	FALSE
CD8A	Plasma	131	-0.101024749913097	0.679281993745014	-0.0186760161705577	0.946154621788894	-0.275073064147092	0.0202017240971164	FALSE	TRUE
CD8A	Lymphoma	131	0.0544072683347033	0.839923791299989	0.128500089656284	0.661852892959216	-0.100615644926277	0.418376765569104	FALSE	FALSE
CD8A	CLL	131	0.39721636550078	0.322547509724473	0.485194785492839	0.254321441195006	0.0327726680254365	0.869174667116932	FALSE	FALSE
CD8A	AcuteLeuk	131	-0.783576412114922	0.00104953310225819	-0.709614589178941	0.00746537959186322	-0.45330916082202	0.000203765409298326	TRUE	TRUE
CD8A	Lung	131	-0.0563184138311536	0.778088679858856	0.0259001876184124	0.91329659965296	-0.181380634905695	0.0754983703590694	FALSE	FALSE
CD3E	Plasma	131	-0.00815279526481541	0.936561160475565	0.0484503580097344	0.67532645193963	-0.0676963988595059	0.301814609242311	FALSE	FALSE
CD3E	Lymphoma	131	-0.072819713320883	0.519433659153302	-0.0218913367544463	0.858535838767808	-0.0638470379140097	0.358278628412257	FALSE	FALSE
CD3E	CLL	131	-0.259567992709983	0.124227112049507	-0.199095223241146	0.263265438759767	0.0250711629246803	0.821598660549644	FALSE	FALSE
CD3E	AcuteLeuk	131	-0.752977543003728	3.79620905692824e-12	-0.702139209372524	2.42194793895899e-09	-0.299769566894291	1.38049827505669e-05	TRUE	TRUE
CD3E	Lung	131	-0.0488521758551938	0.560136126463515	0.00766152980079051	0.938604209440075	-0.0398965661510314	0.481610350947319	FALSE	FALSE
GZMB	Plasma	131	0.149602428312535	0.510745083849	-0.174390796456697	0.485826350411255	-0.170044880848548	0.15282930437065	FALSE	FALSE
GZMB	Lymphoma	131	0.057854576599556	0.817436820695849	-0.233656549573703	0.379549459740962	-0.347199223914437	0.00651622874681594	FALSE	TRUE
GZMB	CLL	131	1.13692379705016	0.00274974657480279	0.79078110962952	0.0410229627356674	0.130914173776964	0.515789499499849	TRUE	FALSE
GZMB	AcuteLeuk	131	0.708982658729616	0.00142140270999187	0.417986933188053	0.078780121271609	-0.0344433260050668	0.773809795862621	FALSE	FALSE
GZMB	Lung	131	0.266718740515783	0.153069649348521	-0.0567624911804415	0.791821235550476	-0.138137916199709	0.17957187078468	FALSE	FALSE
FOXP3	Plasma	128	-0.00122859738113725	0.989727431553732	-0.00739628191850847	0.944857112449239	-0.0214004619052409	0.798018374972839	FALSE	FALSE
FOXP3	Lymphoma	128	0.0133742884694108	0.898463091054455	0.00786745999997584	0.94471552108007	0.0578787812164655	0.514326466131238	FALSE	FALSE
FOXP3	CLL	128	-0.155616389912301	0.314495301157375	-0.162234710567023	0.321109017729781	-0.0129924045146728	0.926468644733458	FALSE	FALSE
FOXP3	AcuteLeuk	128	-0.40260491620194	2.28781194030185e-05	-0.408101258722203	9.43354028030744e-05	-0.0954708585392739	0.260300515297837	TRUE	FALSE
FOXP3	Lung	128	-0.0934099975304875	0.237776787976495	-0.0995672654462836	0.281953801616948	-0.055831759799131	0.443498064736356	FALSE	FALSE
RUNX3	Plasma	131	0.108273407156206	0.451398031329007	0.0448797289230488	0.782289694572085	-0.0970466505317991	0.139909739662435	FALSE	FALSE
RUNX3	Lymphoma	131	0.0604458515024809	0.702743599314058	0.00340773736544774	0.98423570704115	-0.0970643869504811	0.163685725534667	FALSE	FALSE
RUNX3	CLL	131	0.329893526718198	0.163104057671802	0.262166005055566	0.294034920363641	0.0817102093464019	0.463037500385402	FALSE	FALSE
RUNX3	AcuteLeuk	131	-0.44865305658228	0.00139931770642246	-0.505590325580252	0.00126163476179928	-0.209552712163804	0.00193575758656061	TRUE	TRUE
RUNX3	Lung	131	0.0816216907359902	0.487599247776743	0.0183281909067208	0.895610302041532	-0.072910314194268	0.199711419146885	FALSE	FALSE
CD274	Plasma	131	0.0141743431035287	0.930012645279917	-0.193072955861586	0.280679989634231	-0.322041274309251	0.0234084430513297	FALSE	TRUE
CD274	Lymphoma	131	-0.134293032165107	0.450951706006995	-0.320762652203359	0.0926063645646916	-0.376549054053481	0.0126613839493164	FALSE	TRUE
CD274	CLL	131	-0.177758199269975	0.502372454670935	-0.399173746078241	0.147035300416041	-0.207742923997995	0.385122273572928	FALSE	FALSE
CD274	AcuteLeuk	131	-0.657353078237644	3.97463931128993e-05	-0.843493014255868	1.84920625785494e-06	-0.36316782274467	0.0117462692935596	TRUE	TRUE
CD274	Lung	131	0.00747982460732926	0.954816796882151	-0.199439970035604	0.195616393060484	-0.243377527022112	0.0472901625658727	FALSE	TRUE
PDCD1	Plasma	127	0.231804894383069	0.0629755370391408	0.168628192610934	0.22946369078073	0.0756443848977983	0.406960872228367	FALSE	FALSE
PDCD1	Lymphoma	127	0.322589327940772	0.02261659868506	0.264483128860815	0.0843596746638776	0.20585920722477	0.0378082024276644	FALSE	TRUE
PDCD1	CLL	127	0.586072504891111	0.00453987867128534	0.518576793061474	0.0170084270569143	0.191218227123958	0.21775276810741	TRUE	FALSE
PDCD1	AcuteLeuk	127	-0.0917894283834897	0.451959244900045	-0.147708805395658	0.274620090695847	0.0605743497116207	0.515274119175621	FALSE	FALSE
PDCD1	Lung	127	0.0871910605747708	0.392229293176082	0.0237605787684648	0.844307853322311	-0.00583058674327256	0.941277908763919	FALSE	FALSE
