## Supplementary Data S1 - S11 for "Regulatory mode and enhancer architecture determine limits of blood DNA methylation as a molecular proxy": Supplementary Data 8.csv

gene	healthy_coupling	hiexpr_group	hiexpr_mean_expr	hiexpr_coupling	coupling_gain	pattern
IL6	0.1475	Plasma	10.606	0.1875	0.04	TRUE
NECTIN2	0.1304	AcuteLeuk	5.405	0.2507	0.1203	TRUE
CD276	0.1477	Heme-oth	8.066	0.186	0.0383	TRUE
CDKN2A (ARF)	0.1639	Heme-oth	13.147	0.2635	0.0996	TRUE
CDKN2A (p16)	0.1515	AcuteLeuk	5.098	0.235	0.0835	TRUE
IL-21	0.1325	Plasma	4.514	0.2027	0.0702	TRUE
CEACAM1	0.1838	Heme-oth	3.503	0.1781	-0.0057	FALSE
CD80	0.1417	Heme-oth	4.148	0.2086	0.0669	TRUE
IL-10	0.1567	Plasma	3.059	0.2056	0.0489	TRUE
CDKN1B	0.1659	Plasma	7.484	0.2168	0.0509	TRUE
CD244	0.1767	Heme-oth	9.505	0.2136	0.0369	TRUE
BTLA	0.1555	Healthy	7.297	0.1555	0.0	FALSE
PVR	0.1383	AcuteLeuk	4.244	0.2767	0.1385	TRUE
TNF	0.1605	Plasma	6.883	0.1737	0.0132	TRUE
PDCD1LG2	0.1665	Lung	2.584	0.098	-0.0685	FALSE
