## Supplementary Data S1 - S11 for "Regulatory mode and enhancer architecture determine limits of blood DNA methylation as a molecular proxy": Supplementary Data 9.csv

gene	tcell_cv_r2	tcell_test_r2	pbmc_test_r2	n_pbmc_sel	n_tcell_stable	n_overlap	pct_overlap	tier
CD8A	0.8248	0.7386	0.762522385152776	128	384	16	12.5	High
KLRG1	0.714	0.4749	0.726403278814591	80	22	5	6.25	High
GZMB	0.6746	0.5353	0.463257664731485	95	542	10	10.5263157894737	Moderate
TBX21	0.6762	0.4901	0.492118794380652	63	308	0	0	Moderate
RUNX3	0.7042	0.5829	0.392296963826485	58	301	3	5.17241379310345	High
EOMES	0.6406	0.395	0.571411756650052	55	397	1	1.81818181818182	Moderate
CD3E	0.7128	0.6689	0.0776662937834072	217	580	1	0.460829493087558	High
SPI1	0.8047	0.8447	0.0662812726274152	176	16	0	0	High
FOXP3	0.5663	0.1468	0.173441870306127	174	537	10	5.74712643678161	Moderate
IL6	0.4134	0.1259	-0.0674573374136203	63	518	0	0	Weak
CD274	0.2056	0.1514	-0.287254490857317	163	322	2	1.22699386503067	Uncoupled
PDCD1	0.4651	0.0287	-0.0556214359634599	66	315	0	0	Weak
