## Supplementary Data S1 - S11 for "Regulatory mode and enhancer architecture determine limits of blood DNA methylation as a molecular proxy": Supplementary Data 11.csv

gene	model	n	HR	CI_low	CI_high	p_value	BH_FDR
KIR_Activating_Subgroup_2	PBMC	4239	1.1441	1.0527	1.2435	0.0015290036562228757	0.116204
IL2RA	PBMC	4239	1.139	1.0466	1.2396	0.002558941346032892	0.09724
UBC	PBMC	4239	0.8723	0.7969	0.9548	0.003042929869074356	0.077088
RUNX3	PBMC	4239	0.7736	0.6515	0.9185	0.003389273104918571	0.064396
ZBTB7B	PBMC	4239	0.8988	0.8324	0.9706	0.006505866867218903	0.098889
CD96	PBMC	4239	0.8873	0.8131	0.9683	0.007275647711125885	0.092158
NECTIN2	PBMC	4239	1.1337	1.0335	1.2437	0.00787231167580266	0.085471
C10orf54	PBMC	4239	0.9003	0.8309	0.9755	0.010321711355230669	0.098056
ADORA2A	PBMC	4239	1.0975	1.021	1.1797	0.011608929834578898	0.098031
CD86	PBMC	4239	1.0978	1.0162	1.186	0.017911514279231426	0.136128
TNFRSF14	PBMC	4239	0.9066	0.8342	0.9853	0.02095800817133238	0.144801
IFNG	PBMC	4239	0.8446	0.7294	0.978	0.02398506819045558	0.151905
SPI1	PBMC	4239	1.1204	1.0148	1.237	0.02441385594465947	0.142727
RORA	PBMC	4239	0.872	0.7703	0.9871	0.030415957673280793	0.165115
FOXP3	PBMC	4239	1.0867	1.0072	1.1724	0.03187536124689497	0.161502
CXCR3	PBMC	4239	0.8795	0.7809	0.9906	0.03430701785740852	0.162958
IL6	PBMC	4239	1.0897	1.0053	1.181	0.03665843218472144	0.163885
CD4	PBMC	4239	0.9001	0.8139	0.9954	0.04033910304710097	0.170321
BTLA	PBMC	4239	0.9116	0.8323	0.9985	0.046265477559089066	0.185062
KLRG1	PBMC	4239	0.899	0.8061	1.0026	0.05566748359542323	0.211536
CTLA4	PBMC	4239	1.073	0.9982	1.1535	0.0560487395405711	0.202843
TNFRSF18	PBMC	4239	1.068	0.9962	1.1451	0.06389733818328876	0.220736
CD3E	PBMC	4239	0.9286	0.8575	1.0057	0.06879416114991363	0.22732
FOXO1	PBMC	4239	0.9347	0.8674	1.0072	0.07660822958583556	0.242593
SPN	PBMC	4239	0.8958	0.7928	1.0122	0.0773962264957741	0.235285
IL-17A	PBMC	4239	0.9349	0.8675	1.0075	0.07762887681535675	0.226915
PGK1	PBMC	4239	0.9177	0.8338	1.0101	0.07947844061020429	0.223717
PVRIG	PBMC	4239	1.065	0.9901	1.1457	0.09065681287526679	0.246068
IL-10	PBMC	4239	1.0668	0.9886	1.1512	0.09574891869746155	0.250928
CD160	PBMC	4239	0.9071	0.806	1.0209	0.10579256647744557	0.268008
B3GAT1	PBMC	4239	0.9145	0.8164	1.0245	0.1230582410123968	0.301691
IL-21	PBMC	4239	0.9459	0.8788	1.0182	0.13878321078914904	0.32961
TNF	PBMC	4239	0.9449	0.8734	1.0221	0.15742179402640788	0.362547
CD3D	PBMC	4239	0.9384	0.8586	1.0257	0.16138177464345377	0.360736
PDCD1LG2	PBMC	4239	1.0543	0.9778	1.1367	0.16875812114678562	0.366446
KIR Activating Subgroup 1	PBMC	4239	1.0533	0.9778	1.1346	0.17103071095407812	0.361065
KIR_Inhibiting_Subgroup_2	PBMC	4239	0.9449	0.8704	1.0258	0.17648947787219982	0.362519
EOMES	PBMC	4239	0.9008	0.7685	1.0558	0.19726183214430668	0.394524
CD276	PBMC	4239	1.0447	0.9726	1.1222	0.2309555780554602	0.450067
CCR6	PBMC	4239	0.9534	0.8765	1.037	0.2657713618198625	0.504966
GUSB	PBMC	4239	1.0439	0.9645	1.1299	0.2870933128421066	0.532173
TIGIT	PBMC	4239	0.935	0.8256	1.0589	0.2900011550986932	0.524764
LAG3	PBMC	4239	0.9175	0.7737	1.0881	0.32243672180926236	0.569888
PTPRC_3	PBMC	4239	1.0394	0.962	1.1231	0.3271617388468185	0.565098
HPRT1	PBMC	4239	1.042	0.9592	1.1319	0.33049376372564077	0.558167
RORC	PBMC	4239	1.0375	0.9561	1.1259	0.37715740380607427	0.62313
KIR_Inhibiting_Subgroup_1	PBMC	4239	0.9641	0.8869	1.0481	0.3912500601100336	0.63266
CD244	PBMC	4239	0.9673	0.8952	1.0451	0.39951302545479206	0.632562
CCR4	PBMC	4239	0.9688	0.898	1.0453	0.41422176669220817	0.642466
CDKN2A (ARF)	PBMC	4239	1.0327	0.9539	1.1181	0.42698004987411764	0.64901
HAVCR2	PBMC	4239	1.0327	0.9508	1.1218	0.4450600866065736	0.663227
CD200R1	PBMC	4239	0.9724	0.9025	1.0477	0.46163943520205253	0.674704
EGR1	PBMC	4239	0.9713	0.8979	1.0507	0.4679951246747807	0.671087
CD27	PBMC	4239	1.044	0.9101	1.1975	0.538903939500979	0.758457
IL-2	PBMC	4239	0.9794	0.9122	1.0516	0.5661998500544667	0.782385
CEACAM1	PBMC	4239	0.9782	0.9054	1.0568	0.575846387589841	0.781506
IL-4	PBMC	4239	1.0218	0.9444	1.1055	0.5918415362282232	0.789122
CD127	PBMC	4239	0.9834	0.9113	1.0612	0.6664662065800214	0.873301
ITCH	PBMC	4239	0.9802	0.8893	1.0804	0.6875140031770148	0.885611
PDCD1	PBMC	4239	0.9817	0.8894	1.0835	0.7132828711269733	0.903492
CD8A	PBMC	4239	0.9746	0.8265	1.1494	0.7600732122104479	0.946976
AHR	PBMC	4239	1.0122	0.9355	1.0951	0.7633802724717068	0.935756
BCL6	PBMC	4239	0.9867	0.9035	1.0776	0.7657699515849311	0.923786
TGFB1	PBMC	4239	0.9901	0.9095	1.0778	0.8178877071820648	0.971242
GATA3	PBMC	4239	1.0069	0.927	1.0937	0.870897122888223	1.01828
CDKN1B	PBMC	4239	0.9945	0.9233	1.0711	0.8834273695152763	1.01728
YWHAZ	PBMC	4239	0.9952	0.92	1.0764	0.9034600260693424	1.02482
PRDM1	PBMC	4239	0.9944	0.8738	1.1316	0.9317662044402464	1.041386
CD28	PBMC	4239	1.0046	0.9041	1.1163	0.9320379826233549	1.026593
PTPRC_1	PBMC	4239	0.9963	0.9091	1.0917	0.9360242437620201	1.016255
PVR	PBMC	4239	0.9977	0.9299	1.0705	0.9498948122332883	1.016789
CD274	PBMC	4239	1.0019	0.9272	1.0826	0.9611880049752902	1.014587
CDKN2A (p16)	PBMC	4239	0.998	0.9149	1.0887	0.9641102284868314	1.003731
GZMB	PBMC	4239	0.9984	0.8613	1.1573	0.9826017727829266	1.009159
PTPRC_2	PBMC	4239	1.0003	0.9158	1.0926	0.9947100474454633	1.007973
TBX21	PBMC	4239	1.0	0.8579	1.1655	0.9996681928035892	0.999668
CD96	T cell	4239	0.4967	0.4069	0.6063	6.142409373996362e-12	0.0
CD28	T cell	4239	0.606	0.5141	0.7143	2.3910402061410527e-09	0.0
CD3D	T cell	4239	0.5403	0.4411	0.6617	2.6561324001151125e-09	0.0
CD127	T cell	4239	0.5773	0.4776	0.6977	1.3219006543220203e-08	0.0
EOMES	T cell	4239	0.6633	0.5733	0.7675	3.488570249860148e-08	1e-06
CD27	T cell	4239	0.636	0.5392	0.7502	7.851651776146765e-08	1e-06
CD3E	T cell	4239	0.5759	0.4693	0.7067	1.2579540651013204e-07	1e-06
AHR	T cell	4239	1.7262	1.4098	2.1136	1.261149909171402e-07	1e-06
RORA	T cell	4239	0.5983	0.4904	0.73	4.1929144776594654e-07	4e-06
CTLA4	T cell	4239	0.6793	0.5736	0.8046	7.514664929477389e-06	5.8e-05
RUNX3	T cell	4239	0.6368	0.5167	0.7848	2.3087560442813225e-05	0.000162
IL6	T cell	4239	1.3991	1.1945	1.6388	3.147503195673615e-05	0.000202
TNFRSF18	T cell	4239	0.796	0.7138	0.8876	4.065712032698986e-05	0.000241
SPI1	T cell	4239	1.3452	1.1639	1.5549	5.978034309274175e-05	0.000329
GZMB	T cell	4239	0.7615	0.6648	0.8722	8.3545338925877e-05	0.000429
PGK1	T cell	4239	1.3901	1.1752	1.6443	0.00012100337686040564	0.000582
CD8A	T cell	4239	0.6441	0.514	0.8073	0.00013424310380451637	0.000608
NECTIN2	T cell	4239	1.4495	1.1939	1.7599	0.00017624915437800372	0.000754
CXCR3	T cell	4239	0.7451	0.6388	0.8691	0.00018030429495658354	0.000731
TBX21	T cell	4239	0.7589	0.6536	0.8811	0.0002918163996522773	0.001123
PTPRC_1	T cell	4239	0.8271	0.744	0.9194	0.00043963261745184814	0.001612
CCR4	T cell	4239	0.7355	0.619	0.8739	0.00047892921854017967	0.001676
GATA3	T cell	4239	0.7858	0.6816	0.9058	0.0008895857786184474	0.002978
FOXO1	T cell	4239	0.8616	0.7841	0.9468	0.001965896072382085	0.006307
BCL6	T cell	4239	1.2939	1.0905	1.5352	0.0031429104826049352	0.00968
ITCH	T cell	4239	0.8733	0.794	0.9604	0.005243593835576326	0.015529
PVRIG	T cell	4239	0.8557	0.7627	0.96	0.007931927588827764	0.022621
LAG3	T cell	4239	0.7687	0.6317	0.9355	0.008648946379120892	0.023785
KLRG1	T cell	4239	0.833	0.7249	0.9572	0.009953526071259742	0.026428
TIGIT	T cell	4239	0.7852	0.6527	0.9448	0.010404700769950611	0.026705
KIR_Inhibiting_Subgroup_1	T cell	4239	1.1546	1.0301	1.2942	0.013563717337594918	0.033691
EGR1	T cell	4239	1.2205	1.0343	1.4402	0.01833000289176629	0.044107
CD274	T cell	4239	0.8889	0.8044	0.9822	0.0207724450048899	0.048469
ZBTB7B	T cell	4239	1.2105	1.0254	1.4289	0.024038938830354115	0.054441
HAVCR2	T cell	4239	1.224	1.0266	1.4593	0.024256529426563592	0.053364
CD160	T cell	4239	0.8671	0.7655	0.9823	0.02501758237243502	0.05351
PRDM1	T cell	4239	0.8152	0.6801	0.977	0.02697864646288872	0.056145
RORC	T cell	4239	0.9078	0.8331	0.9893	0.027348017686174658	0.055416
B3GAT1	T cell	4239	0.8945	0.8006	0.9994	0.04875068678564303	0.096251
TNF	T cell	4239	0.9173	0.8407	1.0008	0.052055684346972296	0.100207
FOXP3	T cell	4239	0.9065	0.819	1.0033	0.058021691487158945	0.108968
HPRT1	T cell	4239	1.0798	0.9967	1.1699	0.06011602931791971	0.110213
PDCD1	T cell	4239	0.9056	0.8164	1.0046	0.06091253398980999	0.109076
BTLA	T cell	4239	0.8896	0.7857	1.0073	0.06508641752479023	0.113901
CCR6	T cell	4239	0.8999	0.8041	1.0071	0.06619484616864311	0.113267
CD80	T cell	4239	1.076	0.9944	1.1642	0.06855980557657279	0.114763
SPN	T cell	4239	0.8878	0.7797	1.0109	0.07236503817820936	0.118555
IL-17A	T cell	4239	0.9304	0.8575	1.0096	0.08335678088138368	0.133718
KIR_Activating_Subgroup_2	T cell	4239	0.9239	0.8445	1.0108	0.08436883367850971	0.13258
IL-4	T cell	4239	1.0742	0.9871	1.1689	0.0971541520836483	0.149617
PTPRC_3	T cell	4239	0.9095	0.8129	1.0176	0.09790502469755394	0.147817
CEACAM1	T cell	4239	0.9362	0.8641	1.0144	0.10720851912707209	0.158751
ADORA2A	T cell	4239	0.9177	0.8253	1.0204	0.11256309003386983	0.163535
CD4	T cell	4239	0.9367	0.8587	1.0217	0.14007880201022954	0.199742
C10orf54	T cell	4239	0.8927	0.7637	1.0435	0.1539400815337326	0.215516
YWHAZ	T cell	4239	0.903	0.7841	1.0399	0.15642839044881968	0.215089
UBC	T cell	4239	0.9067	0.7876	1.0439	0.17321127826360347	0.233987
PTPRC_2	T cell	4239	0.8976	0.7679	1.0492	0.17493688926158385	0.232244
IL2RA	T cell	4239	0.9013	0.7717	1.0527	0.18957060533922698	0.247406
CD276	T cell	4239	1.0595	0.9693	1.158	0.20297476243492382	0.260484
IL-2	T cell	4239	0.9352	0.8403	1.0408	0.21983801182222226	0.2775
CD86	T cell	4239	1.1217	0.9314	1.351	0.22587371623564528	0.280521
CDKN2A (ARF)	T cell	4239	0.9511	0.8761	1.0326	0.23194486694782823	0.283488
CD244	T cell	4239	1.0689	0.9558	1.1953	0.24279163325252529	0.292109
GUSB	T cell	4239	0.9429	0.8539	1.0412	0.24529494880935515	0.29058
TNFRSF14	T cell	4239	0.948	0.8572	1.0483	0.2979499905651478	0.347608
CD200R1	T cell	4239	0.9636	0.8767	1.0592	0.4423100494481515	0.508326
PVR	T cell	4239	0.9622	0.8632	1.0726	0.4867238002787982	0.551143
IFNG	T cell	4239	1.0451	0.918	1.1898	0.5047052400662139	0.563222
TGFB1	T cell	4239	1.0225	0.9298	1.1245	0.6457155590741823	0.710287
CDKN2A (p16)	T cell	4239	0.9823	0.8913	1.0826	0.718876890156506	0.779627
IL-10	T cell	4239	1.0146	0.937	1.0986	0.7212103382232172	0.771294
CDKN1B	T cell	4239	1.0186	0.9202	1.1275	0.7222884095068066	0.761866
KIR Activating Subgroup 1	T cell	4239	0.9863	0.9124	1.0661	0.7282616753744587	0.757786
PDCD1LG2	T cell	4239	0.9845	0.8979	1.0794	0.738695751060179	0.758394
KIR_Inhibiting_Subgroup_2	T cell	4239	0.9853	0.9031	1.0751	0.7397068690161596	0.74944
IL-21	T cell	4239	1.001	0.923	1.0856	0.9809488102548619	0.980949
